# Phylodynamic analysis reveals asymmetric and accelerating global spread of dengue virus

**DOI:** 10.64898/2026.09.28.754967

**Authors:** Verity Hill, Gytis Dudas, Xiang Ji, Ralph Huits, Davidson H. Hamer, Har-Kishen Joshi, Abigail J. Porzucek, Rafael Lopes, Hailey Robertson, Charles F. Whittaker, Moritz U.G. Kraemer, Michael A. Johansson, Nuno R. Faria, Oliver Brady, Simon Dellicour, Marc A. Suchard, Philippe Lemey, Colin J. Carlson, Guy Baele, Nathan D. Grubaugh

## Abstract

Dengue virus (DENV) continues to expand globally, with increasing incidence in both endemic and non-endemic countries. Leveraging a large global dataset of DENV genomes starting from the 1940s, we reconstructed global and regional patterns of DENV spread using phylogeographic and phylodynamic methods. Our analyses reveal that the current global diversity of urban DENV originated in Asia in the first half of the 20th century. During the more than 100 years since, we find that the highest density of between-country spread occurs within Asia and the region continues to be a global source, seeding transmission in Africa and the Americas. Global spread is, however, not balanced. Even though there is more travel to South America, we show that DENV lineages primarily enter North America (mostly from South Asia) through a link defined by seasonal synchrony across the Northern Hemisphere. Along with a substantial increase in global travel starting ∼2010, the rate of spread to the Americas is increasing, establishing new lineages associated with large recent outbreaks. DENV lineages do not frequently spread back to Asia from the Americas or Africa, and we posit this is due to higher genetic diversity in Asia, leading to stiffer competition for invading lineages. Within the Americas, the network of DENV dispersal initiates in North America, primarily the Caribbean, and then is maintained by major hubs in South America. Overall, we find that travel volume, rather than climate factors, is mostly responsible for long-term patterns of DENV spread globally and within the Americas. Our results highlight key nodes in the global dynamics of DENV lineages, and suggest spread will continue to accelerate in a more connected world.
