## Supplemental table S2 for "Phylodynamic analysis reveals asymmetric and accelerating global spread of dengue virus"

Location	Region
Angola	africa
Benin	africa
Burkina_Faso	africa
Cabo_Verde	africa
Cameroon	africa
Comoros	africa
Cote_dIvoire	africa
Democratic_Republic_of_the_Congo	africa
Djibouti	africa
Eritrea	africa
Ethiopia	africa
Gabon	africa
Gambia	africa
Ghana	africa
Kenya	africa
Madagascar	africa
Mauritania	africa
Mayotte	africa
Mozambique	africa
Niger	africa
Nigeria	africa
Republic_of_the_Congo	africa
Reunion	africa
Senegal	africa
Seychelles	africa
Somalia	africa
Tanzania	africa
Togo	africa
Uganda	africa
China	east_asia
Taiwan	east_asia
South_Korea	east_asia
Japan	east_asia
Egypt	eastern_mediterranean
Israel	eastern_mediterranean
Saudi_Arabia	eastern_mediterranean
United_Arab_Emirates	eastern_mediterranean
Yemen	eastern_mediterranean
France	europe
Italy	europe
Anguilla	north_america
Antigua_and_Barbuda	north_america
Aruba	north_america
Bahamas	north_america
Barbados	north_america
Belize	north_america
British_Virgin_Islands	north_america
Costa_Rica	north_america
Cuba	north_america
Dominica	north_america
Dominican_Republic	north_america
El_Salvador	north_america
Grenada	north_america
Guadeloupe	north_america
Guatemala	north_america
Haiti	north_america
Honduras	north_america
Jamaica	north_america
Martinique	north_america
Mexico	north_america
Nicaragua	north_america
Panama	north_america
Puerto_Rico	north_america
Saint_Barthelemy	north_america
Saint_Kitts_and_Nevis	north_america
Saint_Lucia	north_america
Saint_Martin	north_america
Saint_Vincent_and_the_Grenadines	north_america
Trinidad_and_Tobago	north_america
US_Virgin_Islands	north_america
USA	north_america
American_Samoa	pacific_islands
Australia	pacific_islands
Cook_Islands	pacific_islands
Federated_States_of_Micronesia	pacific_islands
Fiji	pacific_islands
French_Polynesia	pacific_islands
Guam	pacific_islands
Hawaii	pacific_islands
Kiribati	pacific_islands
Marshall_Islands	pacific_islands
Nauru	pacific_islands
New_Caledonia	pacific_islands
Niue	pacific_islands
Pacific_Ocean	pacific_islands
Palau	pacific_islands
Papua_New_Guinea	pacific_islands
Samoa	pacific_islands
Solomon_Islands	pacific_islands
Tonga	pacific_islands
Tuvalu	pacific_islands
Vanuatu	pacific_islands
Wallis_and_Futuna	pacific_islands
Argentina	south_america
Bolivia	south_america
Brazil	south_america
Chile	south_america
Colombia	south_america
Ecuador	south_america
French_Guiana	south_america
Guyana	south_america
Paraguay	south_america
Peru	south_america
Suriname	south_america
Venezuela	south_america
Bangladesh	south_asia
Bhutan	south_asia
India	south_asia
Maldives	south_asia
Nepal	south_asia
Pakistan	south_asia
Sri_Lanka	south_asia
Borneo	southeast_asia
Brunei	southeast_asia
Cambodia	southeast_asia
Indonesia	southeast_asia
Laos	southeast_asia
Malaysia	southeast_asia
Myanmar	southeast_asia
Philippines	southeast_asia
Singapore	southeast_asia
Thailand	southeast_asia
Timor_Leste	southeast_asia
Viet_Nam	southeast_asia
